# *In flagranti* - Functional morphology of copulatory organs of odontopygid millipedes (Diplopoda: Juliformia: Spirostreptida)

**DOI:** 10.1101/2022.11.22.517485

**Authors:** Justus Brandt, Hans Simon Reip, Benjamin Naumann

## Abstract

The copulatory organs of many animal groups exhibit a high degree of morphological complexity and diversity that is thought to have evolved on the basis of different selective mechanisms including lock-and-key mechanism, pleiotropy, sperm competition, internal courtship and female choice. Identifying the effects of these different selective mechanisms on copulatory organs one of the central topics of the study of sexual selection. To tackle this challenge, knowledge of the functions of all parts of the copulatory organs is indispensable. Here we study the functional morphology of the gonopods (male copulatory organs) and vulvae (female copulatory organs) in the odontopygid millipede *Spinotarsus* (Diplopoda, Spirostreptida, Odontopygidae). While the vulvae of female odontopygids are rather simple, male gonopods are complex, walking leg-derived copulatory organs that exhibit many movable sub-parts. Using μCT-based 3D reconstruction, confocal laser scanning microscopy and mating observations we revise the functional morphology of odontopygid gonopods, propose biological roles and evaluate the possible involvement of different selective mechanisms underlying their evolution.
