## Supplementary material for "*In flagranti* - Functional morphology of copulatory organs of odontopygid millipedes (Diplopoda: Juliformia: Spirostreptida)": Table 1

### Sheet: Tabelle1
	muscles associated with the gonopods
	muscle name	abbreviation	description
	Distal apodeme-coxa muscle	gm1	(O) distal part of the posterior face of the gonopod apodeme; passing ventrad alongside the apodeme; (I) medial and posterior margin of the base of the gonopod coxa
	Apodeme-tergite muscle	gm2	(O) anterior face of the gonopod apodeme; passes dorsad; (I) dorsolaterally on the tergite, posterior to the phragma of trunk segment 7
	Lateral apodeme-telopodite muscle	gm3	(O) distal lateral edge of the apodeme; passes ventrad alongside the Medial apodeme-coxa muscle; (I) dorsally on the lateral telopodite arm
	Paracoxite-telopodite muscle	gm4	(O) the concave inner face of the paracoxite; passes dorsomediad; (I) posterior face of the lateral telopodite arm
	Ventral t6-gonopodal sac muscle	gm5	(O) ventrolaterally on the phragma of trunk segment 6; passes posteromediad; (I) on the anterior surface of the gonopodal sac
	Dorsal t6-gonopodal sac muscle	gm6	(O) dorsally on the phragma of trunk segment 7; passes ventrad; (I) on the anterior surface of the gonopodal sac
	muscles associated with the vulvae
	T3-vulval sac ventral muscle	vm1	(O) dorsally on the tergite of trunk segment 3; passes ventrad; (I) lateral surface of the vulval sac
	T3 phragma posterior-vulval sac muscle	vm2	(O) posterior surface of the phragma of trunk segment 3; passes ventrad; (I) lateral surface of the vulval sac
	T3 phragma anterior-vulval sac muscle	vm3	(O) anterior surface of the phragma of trunk segment 3 dorsally; passes ventrad ; (I) anterior surface of the vulval sac
	T3 sternite-vulval sac muscle	vm4	(O) sternite of trunk segment 3; passes dorsad; medial surface of the vulval sac
	T3-vulval sac median muscle	vm5	(O) originates on the tergite of trunk segment 3 dorsolaterally; passes medad close to vm1; (I) lateral surface of the vulval sac
	T and t, trunk segment followed by a defining number (eg. T3, trunk segment 3)
