## Supplementary Material 1 for "*In flagranti* - Functional morphology of copulatory organs of odontopygid millipedes (Diplopoda: Juliformia: Spirostreptida)"

### Sheet: Tabelle1
		phases
	pair ID	pre-copulatory	copulatory I	copulatory II	copulatory III	copulatory IV	poscopulatory
	1	39 sec.	122 sec.	185 sec.	30 min	-	20 min.
	2	30 sec.	140 sec.	199 sec.	65 min.	-	-
	3	unsuccesfull	unsuccesfull	unsuccesfull	unsuccesfull	unsuccesfull	unsuccesfull
	4	58 sec.	128 sec.	234 sec.	45 min.	-	25 min.
	5	33 sec.	120 sec.	280 sec.	35 min.	-	20 min.
	6	51 sec.	156 sec.	273 sec.	35 min.	-	-
	7	unsuccesfull	unsuccesfull	unsuccesfull	unsuccesfull	unsuccesfull	unsuccesfull
	8	unsuccesfull	unsuccesfull	unsuccesfull	unsuccesfull	unsuccesfull	unsuccesfull
	9	46 sec.	177 sec.	205 sec.	90 min	-	30 min.
	10	34 sec.	179 sec.	202 sec.	75 min.	-	-
	11	43 sec.	143 sec.	256 sec.	85 min.	-	25 min.
	12	unsuccesfull	unsuccesfull	unsuccesfull	unsuccesfull	unsuccesfull	unsuccesfull
	13	30 sec.	162 sec.	259 sec.	40 min.	-	20 min.
	14	unsuccesfull	unsuccesfull	unsuccesfull	unsuccesfull	unsuccesfull	unsuccesfull
	15	60 sec.	138 sec.	298 sec.	30 min.	-	-
